# Survival strategies of *Enterococcus mundtii* in the gut of *Spodoptera littoralis*: a live report

**DOI:** 10.1101/2020.02.03.932053

**Authors:** Tilottama Mazumdar, Beng Soon Teh, Aishwarya Murali, Wolfgang Schmidt-Heck, Yvonne Schlenker, Heiko Vogel, Wilhelm Boland

**Author notes:** Address correspondence to: Tilottama Mazumdar, Wilhelm Boland.

## Abstract

The complex interaction between a higher organism and its resident gut flora is a subject of immense interest in the field of symbiosis. Many insects harbor a complex community of microorganisms in their gut. Larvae of *Spodoptera littoralis*, a lepidopteran pest which is prevalent in tropical and subtropical regions of the world, have a tube-like gut structure containing a simple bacterial community. This community varies both spatially (along the length of the gut) and temporally (during the life cycle of the insect).

To monitor the dynamics and rapid adaptation of microbes to the gut conditions, a GFP-tagged reporter *E. mundtii* was constructed. After feeding to early instar *S. littoralis* larvae, the tagged-microbes recovered from the fore and hind guts by flow cytometry. The fluorescent reporter confirmed the persistence of *E. mundtii* in the gut. RNA-sequencing of the sorted bacteria highlighted various strategies that the symbiont employs to survive, including upregulated pathways for tolerating alkaline stress, forming biofilms and two-component signaling systems, resisting oxidative stress and quorum sensing. Although these symbionts depend on the host for amino acid and fatty acids, differential regulation among various metabolic pathways points to an enriched lysine synthesis pathway in the hindgut of the larvae.
