## Supplementary material for "Survival strategies of *Enterococcus mundtii* in the gut of *Spodoptera littoralis*: a live report": Overlap of differentially regulated E. mundtii genes in fore and hind guts of the host

### Sheet: Sheet1
S7: Genes that are significantly differentially regulated in Enterococcus mundtii when they are dwelling in both fore and hindguts of Spodoptera littoralis.
Cufflinks ID		Genes that are up regulated in Enterococcus mundtii when they are dwelling in both fore and hindguts of Spodoptera littoralis
XLOC_000016		EMQU_0019 EMQU_0019 K07238 zinc transporter, ZIP family | (GenBank) gufA-like protein zinc transporter
XLOC_000029		EMQU_0040 Hypothetical protein
XLOC_000100		EMQU_0140,EMQU_0141,fetC
XLOC_000242		dhaL
XLOC_000246		EMQU_0390PTS system, sugar-specific IIA component [EC:2.7.1.-] K20107 PTS system, maltose-specific IIB component
XLOC_000255		EMQU_0406 no KO assigned | (GenBank) Hypothetical proteinthetical protein
XLOC_000257		EMQU_0408 no KO assigned | (GenBank) Hypothetical proteinthetical protein
XLOC_000269		EMQU_0428 K09815 zinc transport system substrate-binding protein | (GenBank) zinc-binding lipoprotein AdcA
XLOC_000270		EMQU_0433 no KO assigned | (GenBank) Hypothetical proteinthetical protein
XLOC_000273		EMQU_0436K16509 regulatory protein spx | (GenBank) arsenate reductase
XLOC_000297		EMQU_0474K01223 6-phospho-beta-glucosidase [EC:3.2.1.86] | (GenBank) bglH; beta-glucosidase
XLOC_000311		EMQU_0491 K10212 glycosyl-4,4'-diaponeurosporenoate acyltransferase [EC:2.3.1.-] | (GenBank) conserved Hypothetical proteinthetical protein
XLOC_000327		EMQU_0517 no KO assigned | (GenBank) lysM family surface protein
XLOC_000333		EMQU_0525 K00121 S-(hydroxymethyl)glutathione dehydrogenase / alcohol dehydrogenase [EC:1.1.1.284 1.1.1.1] | (GenBank) S-(hydroxymethyl)glutathione dehydrogenase
XLOC_000336		EMQU_0531 Hypothetical proteinthetical protein
XLOC_000345		EMQU_0541 no KO assigned | (GenBank) wxL domain surface protein
XLOC_000356		EMQU_0557 K19973 manganese/zinc transport system ATP-binding protein
XLOC_000366		EMQU_0571 K05340 glucose uptake protein
XLOC_000375		EMQU_0583 K00948 ribose-phosphate pyrophosphokinase [EC:2.7.6.1] | (GenBank) ribose-phosphate pyrophosphokinase
XLOC_000396		EMQU_0608 K01223 6-phospho-beta-glucosidase (glucolysis)
XLOC_000430		EMQU_0658 no KO assigned | (GenBank) metal-dependent hydrolase
XLOC_000437		EMQU_0667K11991 tRNA(adenine34) deaminase
XLOC_000467		EMQU_0724 K02343 DNA polymerase III subunit gamma/tau
XLOC_000519		EMQU_0833no KO assigned | (GenBank) integral membrane protein
XLOC_000533		EMQU_0851 K03925 MraZ protein | (GenBank) cell division protein MraZ
XLOC_000534		EMQU_0852 K03438 16S rRNA (cytosine1402-N4)-methyltransferase
XLOC_000548		EMQU_0871 K06206 sugar fermentation stimulation protein A | (GenBank) sfsA; sugar fermentation stimulation protein
XLOC_000551		EMQU_0875 K02760 PTS system, cellobiose-specific IIB component [EC:2.7.1.196 2.7.1.205] | (GenBank) PTS system transporter subunit IIB
XLOC_000552		EMQU_0876 K02759 PTS system, cellobiose-specific IIA component [EC:2.7.1.196 2.7.1.205] | (GenBank) PTS system transporter subunit IIA
XLOC_000553		EMQU_0877 K02761 PTS system, cellobiose-specific IIC component | (GenBank) PTS family lactose/cellobiose porter component IIC
XLOC_000591		EMQU_0940 K21713 lytic chitin monoxygenase [EC:1.14.99.53] | (GenBank) chitin binding protein
XLOC_000628		EMQU_1000 pmrA; MFS family major facilitator multidrug/cation transporter
XLOC_000669		uspA2
XLOC_000675		EMQU_1048 K05837 rod shape determining protein RodA | (GenBank) cell cycle protein FtsW, FtsW3
XLOC_000682		EMQU_1061 K08974 putative membrane protein | (GenBank) transmembrane protein
XLOC_000713		EMQU_1097 no KO assigned | (GenBank) degV family protein
XLOC_000726		EMQU_1126 K06889 uncharacterized protein | (GenBank) alpha/beta hydrolase
XLOC_000815		EMQU_1283 putative lipoprotein
XLOC_000817		EMQU_1285 chitin binding protein
XLOC_000820		EMQU_1288 K03205 type IV secretion system protein VirD4 | (GenBank) conjugal transfer protein
XLOC_000823		EMQU_1292 no KO assigned | (GenBank) trsE protein
XLOC_000824		EMQU_1294putative secreted cell wall protein
XLOC_000900		EMQU_1453 no KO assigned | (GenBank) organic hydroperoxide resistance family protein
XLOC_001110		EMQU_2844 K20379 sex pheromone cAD1 | (GenBank) pheromone cAD1 precursor lipoprotein
XLOC_001118		EMQU_2889 no KO assigned | (GenBank) XRE family transcriptional regulator
XLOC_001139		EMQU_0073 K03784 purine-nucleoside phosphorylase [EC:2.4.2.1] | (GenBank) purine nucleoside phosphorylase
XLOC_001185		EMQU_0317 oleate hydratase
XLOC_001241		EMQU_0568 K07217 Mn-containing catalase
XLOC_001399		EMQU_1411 no KO assigned | (GenBank) degV family protein
XLOC_001413		EMQU_1433 K15771 arabinogalactan oligomer / maltooligosaccharide transport system permease protein | (GenBank) malC; maltose/maltodextrin ABC superfamily ATP binding cassette transporter, membrane protein
XLOC_001414		EMQU_1434 K15770 arabinogalactan oligomer / maltooligosaccharide transport system substrate-binding protein | (GenBank) malX; maltose/maltodextrin ABC superfamily ATP binding cassette transporter, binding protein
XLOC_001415		EMQU_1435 K01208 cyclomaltodextrinase / maltogenic alpha-amylase / neopullulanase [EC:3.2.1.54 3.2.1.133 3.2.1.135] | (GenBank) neopullulanase (Starch and sucrose metabolism)
XLOC_001420		EMQU_1444 no KO assigned | (GenBank) N-acetylmuramoyl-L-alanine amidase
XLOC_001434		glsB1
XLOC_001445		glsB
XLOC_001446		gls33
XLOC_001449		EMQU_1495fad; short chain dehydrogenase/reductase family oxidoreductase
XLOC_001452		EMQU_1498 general stress protein A
XLOC_001654		EMQU_1797no KO assigned | (GenBank) marR family transcriptional regulator
XLOC_001915		EMQU_2157 no KO assigned | (GenBank) HAD-superfamily hydrolase
XLOC_001926		EMQU_2172 K01223 6-phospho-beta-glucosidase [EC:3.2.1.86] | (GenBank) 6-phospho-beta-glucosidase (glycolysis)
XLOC_001930		EMQU_2178 K00874 2-dehydro-3-deoxygluconokinase [EC:2.7.1.45] | (GenBank) carbohydrate kinase (pentose phosphate pw)
XLOC_001932		EMQU_2180 K01042 L-seryl-tRNA(Ser) seleniumtransferase [EC:2.9.1.1] | (GenBank) pyridoxal phosphate-dependent enzyme, EMQU_2181 K01465 dihydroorotase
XLOC_001934		EMQU_2183K02761 PTS system, cellobiose-specific IIC component
XLOC_001936		EMQU_2187 K03488 beta-glucoside operon transcriptional antiterminator | (GenBank) bglG family transcriptional antiterminator
XLOC_002009		EMQU_2292 no KO assigned | (GenBank) gp46
XLOC_002094		EMQU_2454 no KO assigned | (GenBank) NAD dependent epimerase/dehydratase family protein
XLOC_002100		EMQU_2470no KO assigned | (GenBank) permease
XLOC_002101		EMQU_2471 K07507 putative Mg2+ transporter-C (MgtC) family protein | (GenBank) mgtC; mgtC family magnesium (Mg2+) transporter-C
XLOC_002102		EMQU_2472 K02564 glucosamine-6-phosphate deaminase [EC:3.5.99.6] | (GenBank) glucosamine-6-phosphate isomerase
XLOC_002142		EMQU_2540 K02055 putative spermidine/putrescine transport system substrate-binding protein | (GenBank) spermidine/putrescine ABC superfamily ATP binding cassette transporter
XLOC_002167		EMQU_0315K00121 S-(hydroxymethyl)glutathione dehydrogenase / alcohol dehydrogenase [EC:1.1.1.284 1.1.1.1] | (GenBank) fdh; S-(hydroxymethyl)glutathione dehydrogenase (glycolysis)
XLOC_002217		EMQU_2663 K00847 fructokinase [EC:2.7.1.4] | (GenBank) cscK3; fructokinase Fructose and mannose metabolism
XLOC_002218		EMQU_2664 K01191 alpha-mannosidase [EC:3.2.1.24] | (GenBank) alpha-mannosidase
XLOC_002221		EMQU_2671 K17318 putative aldouronate transport system substrate-binding protein | (GenBank) multiple sugar ABC transporter substrate-binding protein
XLOC_002222		EMQU_2672 K17320 putative aldouronate transport system permease protein | (GenBank) ypcH; carbohydrate ABC superfamily ATP binding cassette transporter, membrane protein
XLOC_002223		EMQU_2673 K17319 putative aldouronate transport system permease protein | (GenBank) sugar ABC transporter permease
XLOC_002292		EMQU_2731K00942 guanylate kinase [EC:2.7.4.8] | (GenBank) gmk; guanylate kinase (Purine metabolism)
XLOC_002494		EMQU_3001 K07473 DNA-damage-inducible protein J | (GenBank) DNA-damage-inducible protein J
Cufflinks ID		Genes that are down regulated in Enterococcus mundtii when they are dwelling in both fore and hindguts of Spodoptera littoralis
XLOC_000058		rplB large subunit ribosomal protein L2
XLOC_000063		rpsQ small subunit ribosomal protein S17
XLOC_000064		rplN
XLOC_000065		rplX
XLOC_000066		rplE
XLOC_000068		rpsH
XLOC_000070		rplR
XLOC_000071		rpsE
XLOC_000268		EMQU_0426K01226 trehalose-6-phosphate hydrolase [EC:3.2.1.93] | (GenBank) alpha amylase family protein
XLOC_000278		EMQU_0443K02356 elongation factor P | (GenBank) efp; elongation factor P
XLOC_000319		EMQU_0504K01736 chorismate synthase [EC:4.2.3.5] | (GenBank) chorismate synthase
XLOC_000321		EMQU_0506 K00800 3-phosphoshikimate 1-carboxyvinyltransferase [EC:2.5.1.19] | (GenBank) 3-phosphoshikimate 1-carboxyvinyltransferase	EMQU_0508 K04518 prephenate dehydratase [EC:4.2.1.51] | (GenBank) prephenate dehydratase
XLOC_000460		EMQU_0711K03713 MerR family transcriptional regulator, glutamine synthetase represso
XLOC_000461		EMQU_0712K01915 glutamine synthetase (Arginine biosynthesis)_
XLOC_000474		EMQU_0736K02346 DNA polymerase IV
XLOC_000491		EMQU_0763 Hypothetical proteinthetical prot
XLOC_000547		EMQU_0866 K01870 isoleucyl-tRNA synthetase [EC:6.1.1.5] | (GenBank) ileS
XLOC_000562		EMQU_0897 K00067 dTDP-4-dehydrorhamnose reductase [EC:1.1.1.133] | (GenBank) dTDP-4-dehydrorhamnose reductase
XLOC_000598		EMQU_0955K08483 phosphotransferase system, enzyme I, PtsI [EC:2.7.3.9] | (GenBank) phosphoenolpyruvate-protein phosphotransferase
XLOC_000600		EMQU_0964 K00645 [acyl-carrier-protein] S-malonyltransferase [EC:2.3.1.39] | (GenBank) acyl-carrier-protein S-malonyltransferase
XLOC_000601		EMQU_0965K00059 3-oxoacyl-[acyl-carrier protein] reductase [EC:1.1.1.100] | (GenBank) fabG; 3-oxoacyl-ACP reductase
XLOC_000602		EMQU_0966 K09458 3-oxoacyl-[acyl-carrier-protein] synthase II [EC:2.3.1.179] | (GenBank) 3-oxoacyl-(acyl carrier protein) synthase II,
XLOC_000603		EMQU_0967 K02160 acetyl-CoA carboxylase biotin carboxyl carrier protein | (GenBank) acetyl-CoA carboxylase, biotin carboxyl carrierprotein
XLOC_000604		EMQU_0969 K01961 acetyl-CoA carboxylase, biotin carboxylase subunit [EC:6.4.1.2 6.3.4.14] | (GenBank) accC; biotin carboxylase
XLOC_000605		EMQU_0971 K01962 acetyl-CoA carboxylase carboxyl transferase subunit alpha [EC:6.4.1.2 2.1.3.15] | (GenBank) acetyl-CoA carboxylase subunit alpha, accD
XLOC_002361		EMQU_2832 K03046 DNA-directed RNA polymerase subunit beta' [EC:2.7.7.6] | (GenBank) rpoC; DNA-directed RNA polymerase subunit beta prime
XLOC_000622		EMQU_0993 K01868 threonyl-tRNA synthetase [EC:6.1.1.3] | (GenBank) threonyl-tRNA synthetase
XLOC_000631		EMQU_1004pyk; pyruvate kinase
XLOC_001066		EMQU_2596 K06607 myo-inositol catabolism protein IolS [EC:1.1.1.-] | (GenBank) oxidoreductase
XLOC_001122		EMQU_0015 no KO assigned | (GenBank) ABC transporter ATP-binding protein
XLOC_001141		EMQU_0077 K01834 2,3-bisphosphoglycerate-dependent phosphoglycerate mutase [EC:5.4.2.11] | (GenBank) gpmA; phosphoglycerate mutase (glycolysis)
XLOC_001255		EMQU_0640 K06147 ATP-binding cassette, subfamily B, bacterial | (GenBank) ABC transporter ATP-binding protein/permease
XLOC_001291		EMQU_0868 K00036 glucose-6-phosphate 1-dehydrogenase [EC:1.1.1.49 1.1.1.363] | (GenBank) zwf; glucose-6-phosphate 1-dehydrogenase (pentose phosphate pathway)
XLOC_001297		EMQU_0916 beta-lactamase
XLOC_001309		EMQU_0990 K03657 DNA helicase II / ATP-dependent DNA helicase PcrA [EC:3.6.4.12] | (GenBank) ATP-dependent DNA helicase
XLOC_002170		EMQU_2578 K16511 adapter protein MecA 1/2 | (GenBank) mecA; competence negative regulator MecA
XLOC_002225		EMQU_2675no KO assigned | (GenBank) MOP superfamily multidrug/oligosaccharidyl-lipid/polysaccharide flippase transporter
XLOC_002232		EMQU_2683 K01869 leucyl-tRNA synthetase [EC:6.1.1.4] | (GenBank) leuS; leucyl-tRNA synthetase
XLOC_002309		EMQU_2753 K03742 nicotinamide-nucleotide amidase [EC:3.5.1.42] | (GenBank) competence damage-inducible protein A
XLOC_002361		EMQU_2832 K03046 DNA-directed RNA polymerase subunit beta' [EC:2.7.7.6] | (GenBank) rpoC; DNA-directed RNA polymerase subunit beta prime
